# Unwelcome guests: characterizing the ecological niche of insertion sequences within prokaryotic genomes

**DOI:** 10.1101/2025.07.22.666184

**Authors:** Flora Gaudillière-Jami, Sophie Abby, Thomas Hindré, Ivan Junier

## Abstract

Insertion sequences (ISs) are widespread prokaryotic transposable elements, often regarded as genomic parasites that primarily cause deleterious mutations. However, they can also promote adaptive changes. These antagonistic properties make their overall impact on prokaryotic evolution difficult to grasp. Here, we address this challenge by leveraging the framework of transposon ecology to analyze IS occurrences across and within 30,499 prokaryotic genomes. Combining phylogenomics with multi-scale genomic analysis, quantitative ecology, and mathematical modeling, we provide evidence that although genomes generally provide sufficient resources for IS coexistence, universal mechanisms shape their occurrence and chromosomal distribution across genomes. These include: (i) the preferential localization of ISs within highly variable and GC-heterogeneous chromosomal regions of genomic plasticity (RGPs), which act as the primary reservoir of IS niches; (ii) a linear scaling between IS abundance and niche size, with an average of 5.4 additional accessible insertion sites per IS; (iii) a dependence of IS occurrence on the presence of other ISs, suggesting a form of group behavior; (iv) the accumulation of AT-rich sequences in both coding and non-coding regions up to 100 kb surrounding ISs, indicative of ecological isolation; and (v) the spatial partitioning of mobile genetic elements around ISs, reminiscent of ecological niche differentiation. Besides these general principles, we also uncover niche specificities associated with particular IS families, hinting at regulatory mechanisms that modulate IS activity. Altogether, this comprehensive transposon ecology approach offers new insights and avenues for understanding IS-host interactions and genome evolution, moving beyond traditional host-centric perspectives.
