## Supplementary material for "Unwelcome guests: characterizing the ecological niche of insertion sequences within prokaryotic genomes": Supp Table 1

family	family	total_examined_copies	upstream_inside	upstream_outside	downstream_inside	downstream_outside	pvalue_upstream	pvalue_downstream
IS1	IS1	70882	0.0	1.21	0.04	1.34	2.186547234162353e-188	4.853751217248568e-191
IS110	IS110	41713	0.3	1.85	0.01	0.58	1.6941368109353355e-103	1.918256131494589e-52
IS1182	IS1182	4366	7.79	7.08	3.6	1.17	0.2236588409679378	1.9853691511087768e-13
IS1380	IS1380	6370	9.98	0.74	0.5	0.11	1.7826123987769505e-112	6.249041395554193e-05
IS1595	IS1595	14725	0.03	4.1	0.27	4.4	8.729431257388503e-131	7.282971059995447e-119
IS1634	IS1634	2257	9.04	2.7	0.18	7.18	1.5717315308693064e-18	1.4278746630382212e-34
IS200	IS200	20314	0.2	40.21	7.33	1.6	0.0	1.8842114236089598e-164
IS21	IS21	7637	2.12	0.59	0.01	1.77	4.220483309223422e-16	1.474188187588044e-30
IS256	IS256	28427	0.04	1.56	0.45	3.04	5.302960832316476e-91	5.663089036781774e-121
IS3	IS3	125189	0.31	2.98	0.1	2.36	0.0	0.0
IS30	IS30	23242	0.59	2.2	0.04	2.58	1.0110670242846696e-48	6.66758873134679e-126
IS4	IS4	41832	2.53	1.81	0.33	2.32	2.692297808776742e-12	3.411369139539172e-137
IS481	IS481	168653	0.01	0.44	0.0	0.09	4.4918332436416876e-154	2.6138383579640495e-33
IS5	IS5	75496	0.41	2.06	0.34	3.32	9.934928532022604e-184	0.0
IS6	IS6	43472	0.0	0.76	0.27	0.92	6.975488190148949e-73	1.0818609558530184e-35
IS607	IS607	2736	0.04	0.33	0.0	0.15	0.01141203638600166	0.04550026389635857
IS630	IS630	11437	0.03	1.51	0.01	1.6	1.3648274419267866e-37	4.793732376433186e-41
IS66	IS66	17115	0.05	1.55	0.13	1.26	9.013875670796503e-55	9.113154005827349e-36
IS701	IS701	5047	0.08	0.46	0.04	0.63	0.0002556308678365151	2.675813047727118e-07
IS91	IS91	4436	0.0	0.09	0.0	0.05	0.04550026389635857	0.15729920705028105
IS982	IS982	4879	0.0	2.56	0.0	3.05	5.08946897381438e-29	2.867745825876233e-34
ISAs1	ISAs1	11532	2.08	0.42	0.31	0.57	2.735812476959333e-29	0.0029737094358099425
ISAzo13	ISAzo13	147	0.0	0.0	0.0	0.0
ISH3	ISH3	569	0.0	0.0	0.0	0.35		0.15729920705028105
ISH6	ISH6	43	0.0	0.0	0.0	0.0
ISL3	ISL3	24409	3.04	5.63	0.14	3.31	4.189409747880093e-43	1.5003733681340736e-157
ISNCY	ISNCY	4193	1.36	0.6	0.5	1.0	0.0004096172279005813	0.008150971593502705
ISLre2	ISLre2	1730	0.12	2.43	0.12	2.02	1.6372964502968503e-09	5.790051557115332e-08
Tn3	Tn3	3760	1.38	0.11	0.19	0.03	1.4149941769000576e-10	0.033894853524689295
ISKra4	ISKra4	1107	0.81	0.27	0.09	0.36	0.08326451666355042	0.17971249487899593
